# A genetic screen for dominant chloroplast reactive oxygen species signaling mutants reveals life stage-specific singlet oxygen signaling networks

**DOI:** 10.1101/2023.10.26.564295

**Authors:** Matthew D. Lemke, Jesse D. Woodson

## Abstract

Plants employ intricate molecular mechanisms to respond to abiotic stresses, which often lead to the accumulation of reactive oxygen species (ROS) within organelles such as chloroplasts. Such ROS can produce stress signals that regulate cellular response mechanisms. One ROS, singlet oxygen (^1^O_2_), is predominantly produced in the chloroplast during photosynthesis and can trigger chloroplast degradation, programmed cell death (PCD), and retrograde (organelle-to-nucleus) signaling. However, little is known about the molecular mechanisms involved in these signaling pathways or how many different signaling ^1^O_2_ pathways may exist. The *Arabidopsis thaliana plastid ferrochelatase two* (*fc2*) mutant conditionally accumulates chloroplast ^1^O_2_, making *fc2* a valuable genetic system for studying chloroplast ^1^O_2_-initiated signaling. Here, we have used activation tagging in a new forward genetic screen to identify eight dominant *fc2* activation-tagged (*fas*) mutations that suppress chloroplast ^1^O_2_-initiated PCD. While *fc2 fas* mutants all block ^1^O_2_-triggered PCD in the adult stage, only two *fc2 fas* mutants block such cellular degradation at the seedling stage, suggesting that life-stage-specific ^1^O_2_-response pathways exist. In addition to PCD, *fas* mutations generally reduce ^1^O_2_-induced retrograde signals. Furthermore, *fas* mutants have enhanced tolerance to excess light, a natural mechanism to produce chloroplast ^1^O_2_. However, general abiotic stress tolerance was only observed in one *fc2 fas* mutant (*fc2 fas2*). Together, this suggests that plants can employ general stress tolerance mechanisms to overcome ^1^O_2_ production but that this screen was mostly specific to ^1^O_2_ signaling. We also observed that salicylic acid (SA) and jasmonate (JA) stress hormone response marker genes were induced in ^1^O_2_-stressed *fc2* and generally reduced by *fas* mutations, suggesting that SA and JA signaling is correlated with active ^1^O_2_ signaling and PCD. Together, this work highlights the complexity of ^1^O_2_ signaling by demonstrating that multiple pathways may exist and introduces a suite of new ^1^O_2_ signaling mutants to investigate the mechanisms controlling chloroplast-initiated degradation, PCD, and retrograde signaling.
