## Supplemental tables S3-6 for "A genetic screen for dominant chloroplast reactive oxygen species signaling mutants reveals life stage-specific singlet oxygen signaling networks"

### Sheet: Table S3 ROS-stress
Lemke and Woodson 2023, supplemental gene expression data
Supplemental Table S3: RT-qPCR analysis of ROS-stress response marker genes
	Transcript abundance (%wt)
Gene	fc2	fc2 toc33	fc2 pub4-6	fc2 fas1	fc2 fas2	fc2 fas3	fc2 fas4	fc2 fas6	fc2 fas7	fc2 fas8	fc2 fas9
HSP26.5	460.9	167.4	359.2	479.4	394.8	162.1	297.3	232	391.7	238.8	296.3
HSP22	75.07	18.4	141.9	465.1	92.81	75.58	163.2	396.5	595.2	296.7	316.5
SIB1	551.5	18.13	115.6	293.4	107.8	118.6	328.8	174.7	82.16	152	223
BAP1	576.4	78.09	242.9	258.9	389.2	404.3	620.3	326.4	154.6	303.5	233
ATPase	2126	39.12	637.3	743.4	313	420.7	1744	411.3	305.7	508.3	617.7
NOD	668.2	51.13	96.57	125.8	54.92	179.5	201.7	126.9	188.2	208.4	263.2
ZAT12	2234	77.74	340.3	892.3	456.6	370.7	1011	283.3	215.4	555.9	704.5
CYC8	1760	44.4	399.4	1607	1401	543.2	1981	275.2	338.6	462.7	872.4
GST	5360	145.8	2040	6349	9730	2497	6063	1520	1659	4061	7560
APX	177.9	97.91	84.72	147	147.5	158.5	245	145.7	139.6	180.6	169.7
FER1	300.5	80.48	103.5	133.7	300.7	112.8	232	78.58	122.7	114.5	91.71
	P value (comparison to wt)
Gene	fc2	fc2 toc33	fc2 pub4-6	fc2 fas1	fc2 fas2	fc2 fas3	fc2 fas4	fc2 fas6	fc2 fas7	fc2 fas8	fc2 fas9
HSP26.5	0.021	0.083	0.94	0.99	0.99	0.075	0.62	0.259	0.996	0.288	0.61
HSP22	0.99	0.99	0.99	0.08	0.99	>0.99	0.99	0.218	0.012	0.61	0.51
SIB1	<0.0001	<0.0001	<0.0001	0.02	<0.0001	<0.0001	0.0561	0.0005	<0.0001	0.0002	0.0022
BAP1	0.002	0.002	0.049	0.06	0.515	0.608	0.99	0.215	0.008	0.148	0.04
ATPase	<0.0001	<0.0001	0.0002	0.0005	<0.0001	<0.0001	0.7423	<0.0001	<0.0001	<0.0001	0.0002
NOD	0.0005	0.0002	0.0004	0.0008	0.0002	0.0025	0.004	0.0008	0.003	0.0046	0.0142
ZAT12	<0.0001	<0.0001	<0.0001	0.0008	<0.0001	<0.0001	0.0021	<0.0001	<0.0001	<0.0001	0.0002
CYC8	0.02	0.015	0.076	0.99	0.99	0.137	0.99	0.044	0.059	0.099	0.42
GST	0.005	0.005	0.133	0.98	0.025	0.249	0.99	0.06	0.075	0.94	0.52
APX	0.061	0.052	0.017	0.86	0.87	0.99	0.13	0.84	0.69	0.99	0.99
FER1	0.2	0.13	0.21	0.38	>0.99	0.26	0.98	0.12	0.31	0.26	0.17

### Sheet: Table S4 Growth hormones
Lemke and Woodson 2023, supplemental gene expression data
Supplemental Table S4: RT-qPCR analysis of growth hormone response marker genes
Transcript abundance (%wt)
Gene	fc2	fc2 toc33	fc2 pub4-6	fc2 fas1	fc2 fas2	fc2 fas3	fc2 fas4	fc2 fas6	fc2 fas7	fc2 fas8	fc2 fas9
GSA	113	100.2	74.71	111.9	221	126.4	128.6	150.6	202.5	153.9	126.3
GA3OX1	52.98	122.4	106.6	107.8	317.1	130.1	64.75	144.2	123	132	137.9
HERK1	60.89	33.35	96.52	55.91	82.27	90.02	92.75	101.9	79.94	82.49	129.3
HERK2	71.8	70.39	102.7	66.97	100.2	103.3	124.7	146.3	105.4	145.9	121.7
AUX1	55.19	55.21	78.67	65.86	119.5	93.07	125	105.6	110	97.11	85.68
IAA5	62.31	45.1	136.4	89.81	293.1	112.3	64.8	154.2	52.67	123.6	126.4
ARR4	51.65	49.12	78.66	76.76	106.5	122	116.2	151.5	98.59	132.3	101.5
ARR5	48.86	32.57	57.92	55.63	161	120.8	98.55	116.8	84.89	82.86	78.55
P value (comparison to wt)
Gene	fc2	fc2 toc33	fc2 pub4-6	fc2 fas1	fc2 fas2	fc2 fas3	fc2 fas4	fc2 fas6	fc2 fas7	fc2 fas8	fc2 fas9
GSA	0.99	0.99	0.59	0.99	0.001	0.99	0.99	0.615	0.011	0.523	0.99
GA3OX1	0.5	0.98	0.99	0.99	<0.0001	0.898	0.797	0.57	0.97	0.86	0.73
HERK1	0.316	0.69	0.41	0.99	0.89	0.63	0.54	0.27	0.93	0.88	0.015
HERK2	0.828	0.99	0.753	0.99	0.822	0.737	0.201	0.03	0.676	0.031	0.251
AUX1	0.839	0.99	0.99	0.99	0.488	0.928	0.398	0.744	0.665	0.88	0.981
IAA5	0.8066	0.9968	0.1444	0.9598	<0.0001	0.5286	0.99	0.042	0.999	0.305	0.262
ARR4	0.0342	0.9998	0.46	0.542	0.0131	0.0011	0.0029	<0.0001	0.0418	0.0002	0.0275
ARR5	0.113	0.97	0.99	0.9995	0.0001	0.011	0.13	0.018	0.423	0.488	0.637

### Sheet: Table S5 Stress hormones
Lemke and Woodson 2023, supplemental gene expression data
Supplemental Table S5: RT-qPCR analysis of growth hormone response marker genes													RT-qPCR analysis of PR2, with fc2 fas8 excluded
	Transcript abundance (%wt)													Transcript abundance (%wt)
Gene	fc2	fc2 toc33	fc2 pub4-6	fc2 fas1	fc2 fas2	fc2 fas3	fc2 fas4	fc2 fas6	fc2 fas7	fc2 fas8	fc2 fas9		Gene	fc2	fc2 toc33	fc2 pub4-6	fc2 fas1	fc2 fas2	fc2 fas3	fc2 fas4	fc2 fas6	fc2 fas7	fc2 fas8	fc2 fas9
PR1	20746	622	6813	10112	2998	1223	11383	2831	5898	2609	9163
PR2	2762	34.92	1241	1729	578.9	1064	1756	733.7	436.8	26647	772.8		PR2	2762	34.92	1241	1729	578.9	1064	1756	733.7	436.8	26647	772.8
PR5	570.5	29.62	219.2	162.9	70.38	209.3	326.9	162.8	312.4	205.5	233
PR3	1617	57.09	58.54	243.1	275.4	175.4	364.7	135.1	482.7	131.2	211.1
PR4	1575	29.5	224.7	198.5	433.2	294.1	791.5	203	504.4	189.6	213.5
JAZ1	2695	14.44	99.05	473.8	74.83	192.7	530.7	110.6	131.5	278.9	452.8
COR15a	149.1	42.84	92.67	42.28	3443	178.3	118.5	88.98	65.77	190.1	216
COR27	162.7	115	134.3	207.7	289	141.4	279.7	189	208.7	110.7	147.8
LEA4-5	119.2	26.99	30.17	41.57	1182	62.8	373.8	109.6	45.87	155.3	191.1
ERF1	575	77.99	108.4	168.4	316.2	55.87	945	226	209.4	191.2	528.3
EBF2	131.7	37.6	116.6	128.4	154.9	126	133.9	101.8	74.86	101.6	126.5
ACS2	2201	31.16	120.9	817.7	1939	257.9	522.5	131.6	91.53	343.1	577.3
	P value (comparison to wt)													P value (comparison to wt)
Gene	fc2	fc2 toc33	fc2 pub4-6	fc2 fas1	fc2 fas2	fc2 fas3	fc2 fas4	fc2 fas6	fc2 fas7	fc2 fas8	fc2 fas9		Gene	fc2	fc2 toc33	fc2 pub4-6	fc2 fas1	fc2 fas2	fc2 fas3	fc2 fas4	fc2 fas6	fc2 fas7	fc2 fas8	fc2 fas9
PR1	0.028	0.034	0.238	0.523	0.076	0.042	0.662	0.072	0.185	0.067	0.42
PR2	0.659	0.633	0.976	0.996	0.833	0.952	0.996	0.879	0.785	<0.0001	0.89		PR2	0.0082	>0.9999	0.5315	0.1807	0.9919	0.7051	0.1683	0.9529	0.9995		0.9342
PR5	<0.0001	<0.0001	0.0001	<0.0001	<0.0001	<0.0001	0.0062	<0.0001	0.0036	<0.0001	0.0002
PR3	0.0002	0.0001	0.0001	0.0006	0.0008	0.0003	0.0017	0.0003	0.0047	0.0003	0.0005
PR4	<0.0001	<0.0001	<0.0001	<0.0001	<0.0001	<0.0001	0.0006	<0.0001	<0.0001	<0.0001	<0.0001
JAZ1	<0.0001	<0.0001	<0.0001	<0.0001	<0.0001	<0.0001	<0.0001	<0.0001	<0.0001	<0.0001	<0.0001
COR15a	0.999	0.979	0.999	0.979	<0.0001	0.999	0.999	0.999	0.996	0.99	0.99
COR27	0.892	0.977	0.999	0.985	0.228	0.999	0.3	0.99	0.98	0.961	0.99
LEA4-5	0.999	0.999	0.999	0.999	0.107	0.999	0.996	0.999	0.999	0.999	0.99
ERF1	0.542	0.491	0.562	0.706	0.964	0.442	0.791	0.834	0.8	0.76	0.99
EBF2	0.937	0.055	0.999	0.999	0.991	0.999	>0.99	0.954	0.455	0.952	0.99
ACS2	0.117	0.099	0.123	0.507	0.999	0.169	0.297	0.126	0.114	0.204	0.33

### Sheet: Table S6 SAGs
Lemke and Woodson 2023, supplemental gene expression data
Supplemental Table S6: RT-qPCR analysis of growth hormone response marker genes
	Transcript abundance (%wt)
Gene	fc2	fc2 toc33	fc2 pub4-6	fc2 fas1	fc2 fas2	fc2 fas3	fc2 fas4	fc2 fas6	fc2 fas7	fc2 fas8	fc2 fas9
SAG12	810	119.6	109.8	111.4	114.5	581.8	3412	111.2	123.5	271.9	266.8
SAG13	19012	13.42	1991	3181	1443	788.3	7175	1695	1901	888	839.3
SAG21	823.5	140.4	118.9	352.7	441.2	203	363.7	138.7	201.7	215.7	319.5
SAG101	179.2	37.18	95.93	55.71	115.8	146.2	218.9	161.7	216	134.1	238.7
WRKY53	171.6	12.03	84.33	107.9	101.8	119.9	225	138.7	175.4	125	184.7
SAG12	810	119.6	109.8	111.4	114.5	581.8	3412	111.2	123.5	271.9	266.8
P value (comparison to wt)
Gene	fc2	fc2 toc33	fc2 pub4-6	fc2 fas1	fc2 fas2	fc2 fas3	fc2 fas4	fc2 fas6	fc2 fas7	fc2 fas8	fc2 fas9
SAG12	0.2361	0.2618	0.2487	0.2508	0.2549	0.9918	0.4353	0.2505	0.2671	0.5288	0.5181
SAG13	<0.0001	<0.0001	0.0003	0.0007	0.0002	0.0001	0.0127	0.0003	0.0003	0.0001	0.0001
SAG21	0.0021	0.0039	0.0028	0.0704	0.1976	0.0095	0.0807	0.0038	0.0093	0.0113	0.0461
SAG101	0.2232	0.005	0.1819	0.0171	0.4512	0.9568	0.8837	0.9993	0.9194	0.7988	0.521
WRKY53	0.5784	0.0145	0.3587	0.7006	0.6058	0.8671	0.8483	0.9907	0.9999	0.9198	0.9996
